# PPM1H phosphatase counteracts LRRK2 signaling by selectively dephosphorylating Rab proteins

**DOI:** 10.1101/711176

**Authors:** Kerryn Berndsen, Pawel Lis, Wondwossen Yeshaw, Paulina S. Wawro, Raja S. Nirujogi, Melanie Wightman, Thomas Macartney, Mark Dorward, Axel Knebel, Francesca Tonelli, Suzanne R. Pfeffer, Dario R. Alessi

## Abstract

Mutations that activate LRRK2 protein kinase cause Parkinson’s disease. LRRK2 phosphorylates a subset of Rab GTPases within their Switch-II motif controlling interaction with effectors. An siRNA screen of all protein phosphatases revealed that a poorly studied protein phosphatase, PPM1H, counteracts LRRK2 signaling by specifically dephosphorylating Rab proteins. PPM1H knock out increased endogenous Rab phosphorylation and inhibited Rab dephosphorylation. Overexpression of PPM1H suppressed LRRK2-mediated Rab phosphorylation. PPM1H also efficiently and directly dephosphorylated Rab8A in biochemical studies. A “substrate-trapping” PPM1H mutant (Asp288Ala) binds with high affinity to endogenous, LRRK2-phosphorylated Rab proteins, thereby blocking dephosphorylation seen upon addition of LRRK2 inhibitors. PPM1H is localized to the Golgi and its knockdown suppresses primary cilia formation, similar to pathogenic LRRK2. Thus, PPM1H acts as a key modulator of LRRK2 signaling by controlling dephosphorylation of Rab proteins. PPM1H activity enhancers could offer a new therapeutic approach to prevent or treat Parkinson’s disease.
