## Supplementary excel File 2 cited in text for "PPM1H phosphatase counteracts LRRK2 signaling by selectively dephosphorylating Rab proteins"

### Sheet: PPM1H_D288A_Wt_T-test
Majority protein IDs	Gene names	Protein names	P value(-Log10)	Difference:PPM1H-D288A/Wt (Log2)	Difference:PPM1H-D288A/Wt	Protein IDs	Peptides	Razor + unique peptides	Unique peptides	MS/MS count	Sequence coverage [%]	Unique + razor sequence coverage [%]	Unique sequence coverage [%]	Mol. weight [kDa]	Score	PPM1H-D288A_LRRK2_01	PPM1H-D288A_LRRK2_02	PPM1H-D288A_LRRK2_03	Wt_01	Wt_02	Wt_03
P61006_5;P61006;P61006-2	RAB8A	Ras-related protein Rab-8A	2.26937	3.39863	10.546	P61006_5;P61006;P61006-2	10	9	6	54	49.8	44.4	32.4	23.653	310.08	26.4297	26.4441	26.4202	24.0225	21.8924	23.1832
P61026	RAB10	Ras-related protein Rab-10	1.70389	3.61521	12.2542	P61026	10	9	9	114	55	49.5	49.5	22.541	323.31	26.8412	25.4185	26.1376	22.9195	20.8512	23.7811
Q9Y5M8	SRPRB	Signal recognition particle receptor subunit beta	1.52145	-1.48628	0.356932	Q9Y5M8	7	7	7	22	32.1	32.1	32.1	29.702	191.57	22.9209	21.4723	22.6165	23.8923	23.9423	23.6339
P05141;P12235	SLC25A5;SLC25A4	ADP/ATP translocase 2;ADP/ATP translocase 2, N-terminally processed;ADP/ATP translocase 1	1.5102	-3.78921	0.0723327	P05141;P12235;Q9H0C2	7	7	2	34	22.1	22.1	6.7	32.852	57.582	20.0962	22.3486	19.4398	24.0384	23.3414	25.8724
P23396;P23396-2	RPS3	40S ribosomal protein S3	1.46662	-4.14644	0.0564672	P23396;P23396-2	11	11	11	49	56.4	56.4	56.4	26.688	100.46	20.1	21.614	21.102	22.7365	25.6023	26.9165
Q9NX47	2005-03-01	E3 ubiquitin-protein ligase MARCH5	1.34705	1.61621	3.06569	Q9NX47	3	3	3	7	14	14	14	31.231	21.68	22.563	21.5184	23.1592	20.2297	21.1941	20.9681
Q92600-2;Q92600;Q92600-3	RQCD1	Cell differentiation protein RCD1 homolog	1.34018	-1.20861	0.432687	Q92600-2;Q92600;Q92600-3	2	2	2	3	9.7	9.7	9.7	36.836	26.954	20.2361	20.7524	19.4222	21.1099	21.2574	21.6693
P62249	RPS16	40S ribosomal protein S16	1.24992	1.75699	3.37991	P62249	3	3	3	21	21.9	21.9	21.9	16.445	50.561	21.3988	23.1822	22.2448	20.254	21.3273	19.9735
Q969E2;Q969E2-2;Q969E2-3	SCAMP4	Secretory carrier-associated membrane protein 4	1.2484	0.695352	1.61928	Q969E2;Q969E2-2;Q969E2-3	2	2	2	2	10	10	10	25.728	13.046	21.355	21.7027	21.5307	21.1591	20.981	20.3622
Q92930	RAB8B	Ras-related protein Rab-8B	1.1386	1.98665	3.96316	Q92930	6	2	2	16	30	12.6	12.6	23.584	57.331	23.3819	21.451	23.3637	20.5092	21.7279	19.9996
P20338	RAB4A	Ras-related protein Rab-4A	1.12544	0.868291	1.8255	P20338;P61018;P61018-2	4	4	4	8	23.9	23.9	23.9	24.389	27.359	21.0691	21.7402	21.3915	20.1873	21.1439	20.2647
O43169	CYB5B	Cytochrome b5 type B	1.12067	2.56199	5.90523	O43169	4	4	4	10	45.2	45.2	45.2	16.332	50.434	22.3325	24.6006	22.2343	20.0457	21.9527	19.4831
O15258	RER1	Protein RER1	1.07925	1.65148	3.14157	O15258	3	3	3	12	24	24	24	22.958	44.996	23.453	21.1075	22.9319	20.6287	20.9464	20.9629
O75915	ARL6IP5	PRA1 family protein 3	1.03488	1.44477	2.72219	O75915	2	2	2	9	14.9	14.9	14.9	21.614	47.914	21.6127	21.9008	22.8001	19.9359	21.738	20.3054
P00492	HPRT1	Hypoxanthine-guanine phosphoribosyltransferase	1.0325	-1.33794	0.395586	P00492	4	4	4	11	20.2	20.2	20.2	24.579	26.807	19.7995	21.7509	20.1663	21.7745	21.8314	22.1246
P0CW22;P08708	RPS17L;RPS17	40S ribosomal protein S17-like;40S ribosomal protein S17	0.991164	4.43971	21.7014	P0CW22;P08708	2	2	2	12	23.7	23.7	23.7	15.55	208.94	20.7672	27.2558	26.6014	19.9616	21.2241	20.1197
P43487-2;P43487	RANBP1	Ran-specific GTPase-activating protein	0.9656	-0.751422	0.594018	P43487-2;P43487	2	2	2	2	10	10	10	23.239	13.085	19.9724	21.1983	20.5526	21.1693	21.4677	21.3406
P51153	RAB13	Ras-related protein Rab-13	0.914708	1.08968	2.12826	P51153	5	3	3	19	27.6	18.2	18.2	22.774	43.491	23.4512	22.442	23.5672	22.5589	21.2151	22.4175
O15173;O15173-2	PGRMC2	Membrane-associated progesterone receptor component 2	0.911569	1.62002	3.0738	O15173;O15173-2	4	4	4	8	18.8	18.8	18.8	23.818	53.516	22.4116	21.4048	22.8983	20.0725	22.0142	19.768
Q9NPA0	EMC7	ER membrane protein complex subunit 7	0.868035	1.57675	2.98297	Q9NPA0	4	4	4	8	20.2	20.2	20.2	26.47	24.033	21.9958	21.5022	21.983	19.814	21.8543	19.0824
Q08380	LGALS3BP	Galectin-3-binding protein	0.827405	0.517871	1.43184	Q08380	2	2	2	9	4.3	4.3	4.3	65.33	26.856	21.2197	21.9745	21.2969	20.7819	21.3033	20.8523
P62277	RPS13	40S ribosomal protein S13	0.812697	3.11254	8.64902	P62277	6	6	6	19	37.7	37.7	37.7	17.222	70.077	19.8917	25.3111	24.8178	19.7438	20.9886	19.9505
P32119	PRDX2	Peroxiredoxin-2	0.762783	-0.505111	0.704606	P32119;P32119-2	4	3	3	11	18.7	13.1	13.1	21.892	19.317	21.499	20.8654	21.5964	22.1648	21.4699	21.8414
P62263	RPS14	40S ribosomal protein S14	0.725239	1.09891	2.14193	P62263	2	2	2	8	15.9	15.9	15.9	16.273	14.537	20.5144	21.0145	22.2984	19.4952	21.0154	20.02
Q13637	RAB32	Ras-related protein Rab-32	0.709639	0.895192	1.85986	Q13637;P57729	3	3	2	8	19.1	19.1	14.2	24.997	83.424	21.0022	21.4819	22.6131	20.1662	21.2025	21.043
P62820;P62820-2	RAB1A	Ras-related protein Rab-1A	0.665596	0.923169	1.89628	P62820;P62820-2;P62820-3;P59190-2;P59190	11	11	4	88	65.4	65.4	30.2	22.677	323.31	25.9157	26.1982	26.01	26.2173	25.0777	24.0594
O95070	YIF1A	Protein YIF1A	0.658942	-0.771933	0.585632	O95070	2	2	2	9	9.2	9.2	9.2	32.011	21.543	19.8614	21.5408	21.2169	21.8584	21.4107	21.6658
P61106	RAB14	Ras-related protein Rab-14	0.658221	0.597938	1.51355	P61106	10	10	10	68	56.3	56.3	56.3	23.897	161.14	26.0389	24.8294	25.6856	24.5709	24.9234	25.2657
P62258;P62258-2	YWHAE	14-3-3 protein epsilon	0.643623	-2.33416	0.198312	P62258;P62258-2	10	7	7	35	36.5	26.7	26.7	29.174	62.324	19.9458	21.9928	20.441	20.2971	23.5956	25.4894
Q9BUN8-2;Q9BUN8	DERL1	Derlin-1	0.592683	0.565461	1.47986	Q9BUN8-2;Q9BUN8	2	2	2	7	8.2	8.2	8.2	26.423	19.46	21.5782	21.4679	21.0045	20.6258	21.5229	20.2056
P20339-2;P20339	RAB5A	Ras-related protein Rab-5A	0.579378	0.529983	1.44391	P20339-2;P20339	7	4	4	18	45.3	29.4	29.4	22.178	133.15	22.5811	23.5915	22.3187	22.5166	22.3013	22.0836
P28066;P28066-2	PSMA5	Proteasome subunit alpha type-5	0.562	-0.771022	0.586002	P28066;P28066-2	2	2	2	7	12	12	12	26.411	17.525	20.0973	21.7778	21.9535	21.8078	22.0278	22.306
P18124	RPL7	60S ribosomal protein L7	0.560411	-1.73963	0.299447	P18124	3	3	3	25	12.5	12.5	12.5	29.225	87.787	19.4496	21.7083	20.2881	20.898	21.1305	24.6364
Q8N183	NDUFAF2	Mimitin, mitochondrial	0.556883	0.602074	1.5179	Q8N183	3	3	3	7	23.7	23.7	23.7	19.856	20.946	22.0821	20.8315	21.8363	20.6114	20.7821	21.5503
P51149	RAB7A	Ras-related protein Rab-7a	0.546217	0.40825	1.32707	P51149	10	10	10	86	56	56	56	23.489	323.31	25.665	24.6353	25.0679	24.4309	24.8602	24.8524
P40616-2;P40616	ARL1	ADP-ribosylation factor-like protein 1	0.545589	1.17369	2.25589	P40616-2;P40616	4	4	4	9	30.5	30.5	30.5	18.565	31.87	23.2561	21.4496	22.421	20.3882	20.4257	22.7917
Q15286;Q15286-2	RAB35	Ras-related protein Rab-35	0.538374	1.2352	2.35414	Q15286;Q15286-2	6	6	6	12	36.8	36.8	36.8	23.025	81.427	22.9289	24.1117	23.3077	20.6852	23.957	22.0005
Q9NR31;Q9NR31-2	SAR1A	GTP-binding protein SAR1a	0.520807	0.866604	1.82337	Q9NR31;Q9NR31-2	4	4	2	11	22.2	22.2	11.1	22.367	30.239	22.9343	22.4182	22.9411	22.1168	20.5731	23.0039
P63208;P63208-2	SKP1	S-phase kinase-associated protein 1	0.520493	0.509296	1.42336	P63208;P63208-2	5	5	5	42	49.7	49.7	49.7	18.658	207.24	24.619	25.5914	24.3127	24.1013	24.7091	24.1849
P24390;P24390-2	KDELR1	ER lumen protein-retaining receptor 1	0.510399	0.584352	1.49937	P24390;P24390-2	3	3	2	9	19.8	19.8	14.6	24.542	126.11	21.4255	22.1106	21.1676	20.17	21.2459	21.5347
P57088	TMEM33	Transmembrane protein 33	0.491069	1.17702	2.2611	P57088	5	5	5	30	24.3	24.3	24.3	27.978	90.543	23.9768	23.9152	23.5814	24.0255	20.6156	23.3013
O43324;O43324-2	EEF1E1	Eukaryotic translation elongation factor 1 epsilon-1	0.482155	0.144245	1.10515	O43324;O43324-2	3	3	3	35	17.8	17.8	17.8	19.81	42.6	23.8328	23.6434	23.7643	23.4306	23.8276	23.5495
P46783;Q9NQ39	RPS10;RPS10P5	40S ribosomal protein S10;Putative 40S ribosomal protein S10-like	0.476635	0.790829	1.73007	P46783;Q9NQ39	8	8	8	53	48.5	48.5	48.5	18.898	191.94	23.7188	25.9402	23.9049	23.9454	23.6671	23.5789
Q9NX63	CHCHD3	MICOS complex subunit MIC19	0.47232	-0.433994	0.74021	Q9NX63	5	5	5	15	22	22	22	26.152	135.59	22.8524	22.2904	23.3158	23.4201	22.7329	23.6075
O00762;O00762-2;O00762-3;O00762-4	UBE2C	Ubiquitin-conjugating enzyme E2 C	0.464342	0.685209	1.60793	O00762;O00762-2;O00762-3;O00762-4	2	2	2	6	18.4	18.4	18.4	19.652	44.342	22.219	21.3152	22.1701	20.6688	22.349	20.6309
P62906	RPL10A	60S ribosomal protein L10a	0.423355	0.846054	1.79758	P62906	4	4	4	14	21.7	21.7	21.7	24.831	51.903	23.0346	21.1951	21.9702	20.0528	21.2517	22.3573
P18085	ARF4	ADP-ribosylation factor 4	0.407532	-1.04826	0.483552	P18085	7	7	4	59	36.7	36.7	19.4	20.511	86.895	24.5299	21.6129	24.1591	24.0811	25.6482	23.7173
Q9NPD3	EXOSC4	Exosome complex component RRP41	0.401757	0.594748	1.51021	Q9NPD3	2	2	2	13	9	9	9	26.383	51.618	20.869	22.3753	21.7942	20.4828	20.8111	21.9604
P61019;P61019-2;Q8WUD1	RAB2A;RAB2B	Ras-related protein Rab-2A;Ras-related protein Rab-2B	0.395411	-0.500301	0.706959	P61019;P61019-2;Q8WUD1;Q8WUD1-2	9	9	9	38	49.5	49.5	49.5	23.545	241.52	24.1157	22.6235	24.316	24.2192	24.2058	24.1312
P25788-2;P25788	PSMA3	Proteasome subunit alpha type-3	0.392647	-0.57023	0.673509	P25788-2;P25788	2	2	2	7	12.5	12.5	12.5	27.647	226.7	20.8408	21.0191	22.2541	22.3345	21.0978	22.3925
Q9Y277;Q9Y277-2	VDAC3	Voltage-dependent anion-selective channel protein 3	0.377887	-0.89441	0.537967	Q9Y277;Q9Y277-2	2	2	2	2	11	11	11	30.658	15.554	19.9719	21.0868	19.5461	19.3804	21.6057	22.3018
P52434;P52434-4;P52434-3	POLR2H	DNA-directed RNA polymerases I, II, and III subunit RPABC3	0.375039	1.36953	2.58386	P52434;P52434-4;P52434-3;P52434-2	3	3	3	3	34.7	34.7	34.7	17.143	19.771	19.5109	24.3668	20.3955	19.7967	20.7271	19.6408
P62841	RPS15	40S ribosomal protein S15	0.369003	0.925639	1.89953	P62841	5	5	5	13	60	60	60	17.04	41.08	22.1062	24.9446	22.1846	22.9929	21.3316	22.1339
P19404	NDUFV2	NADH dehydrogenase [ubiquinone] flavoprotein 2, mitochondrial	0.364738	0.400029	1.31953	P19404	2	2	2	4	10.4	10.4	10.4	27.391	13.951	21.3121	21.3243	20.8425	20.3362	21.619	20.3237
P22061;P22061-2	PCMT1	Protein-L-isoaspartate(D-aspartate) O-methyltransferase	0.361498	0.589965	1.50521	P22061;P22061-2	8	8	8	88	47.6	47.6	47.6	24.636	92.207	24.7722	25.931	23.7704	23.8359	24.753	24.115
O14925;Q5SRD1	TIMM23;TIMM23B	Mitochondrial import inner membrane translocase subunit Tim23;Putative mitochondrial import inner membrane translocase subunit Tim23B	0.360098	0.428926	1.34623	O14925;Q5SRD1	3	3	3	11	16.7	16.7	16.7	21.943	63.319	21.9825	22.4075	22.5221	21.3184	21.5004	22.8065
Q9UL25	RAB21	Ras-related protein Rab-21	0.334271	-0.593252	0.662847	Q9UL25	5	5	5	31	28.9	28.9	28.9	24.347	105.51	22.4149	20.5772	22.6939	23.0138	21.9465	22.5054
Q99653	CHP1	Calcineurin B homologous protein 1	0.316818	0.517602	1.43157	Q99653	4	4	4	13	30.3	30.3	30.3	22.456	78.584	23.1796	21.3142	22.3414	21.438	21.2971	22.5472
O43819	SCO2	Protein SCO2 homolog, mitochondrial	0.313293	0.628305	1.54575	O43819	2	2	2	8	7.5	7.5	7.5	29.81	14.365	20.5148	21.6318	19.5121	19.9566	20.8521	18.9651
Q13162	PRDX4	Peroxiredoxin-4	0.301881	0.731285	1.66012	Q13162	7	4	4	13	24.4	17.3	17.3	30.54	40.595	22.5247	21.2632	22.2374	19.8607	21.0013	22.9694
Q9Y5S9-2;Q9Y5S9	RBM8A	RNA-binding protein 8A	0.298746	0.447814	1.36397	Q9Y5S9-2;Q9Y5S9	2	2	2	6	26	26	26	19.76	30.751	22.5337	21.4429	22.9374	21.5076	21.382	22.681
Q9NS69	TOMM22	Mitochondrial import receptor subunit TOM22 homolog	0.297386	1.11927	2.17236	Q9NS69	4	4	4	11	52.1	52.1	52.1	15.521	297.53	20.8423	23.9829	23.6609	23.9939	20.2575	20.8768
Q9Y224	C14orf166	UPF0568 protein C14orf166	0.290847	-0.624306	0.648732	Q9Y224	3	3	3	9	16	16	16	28.068	48.31	20.9591	20.9587	22.3578	20.7194	23.2458	22.1832
O43617-2;O43617	TRAPPC3	Trafficking protein particle complex subunit 3	0.286207	0.273924	1.20909	O43617-2;O43617	3	3	3	13	20.1	20.1	20.1	15.005	20.419	22.3264	21.3349	22.1978	21.3341	21.5916	22.1116
P49755	TMED10	Transmembrane emp24 domain-containing protein 10	0.285273	0.402301	1.32161	P49755	4	4	4	24	27.9	27.9	27.9	24.976	35.198	22.9913	21.9104	22.9175	22.5449	21.3132	22.7542
Q9ULR3	PPM1H	Protein phosphatase 1H	0.270556	0.339201	1.26506	Q9ULR3;Q5JR12-2;Q5JR12	32	32	32	663	72	72	72	56.447	323.31	28.4008	29.5954	28.2758	28.1551	28.9664	28.1328
O75396	SEC22B	Vesicle-trafficking protein SEC22b	0.268326	-0.592229	0.663317	O75396	6	6	6	51	38.1	38.1	38.1	24.593	323.31	24.3144	21.6629	24.1896	24.3276	23.9088	23.7071
P49721	PSMB2	Proteasome subunit beta type-2	0.262439	0.893282	1.8574	P49721	4	4	4	14	27.4	27.4	27.4	22.836	99.83	20.6451	24.4895	20.4684	20.3882	21.5954	20.9395
P51148;P51148-2	RAB5C	Ras-related protein Rab-5C	0.254812	-0.30536	0.809241	P51148;P51148-2	9	9	6	105	58.8	58.8	44	23.482	323.31	25.2796	24.851	25.2559	25.5411	26.1639	24.5976
P62269	RPS18	40S ribosomal protein S18	0.247106	1.23572	2.35498	P62269	12	12	12	104	53.9	53.9	53.9	17.718	209.64	22.311	25.6972	26.4557	26.5777	21.6918	22.4872
P20340-2;P20340;P20340-3;P20340-4;Q9NRW1	RAB6A;RAB6B	Ras-related protein Rab-6A;Ras-related protein Rab-6B	0.239655	0.610859	1.52717	P20340-2;P20340;P20340-3;P20340-4;Q9NRW1;Q9NRW1-2	8	8	7	125	36.1	36.1	30.8	23.548	245.48	26.3163	24.4554	26.2347	25.7861	23.4599	25.9278
Q9H773	DCTPP1	dCTP pyrophosphatase 1	0.237461	-0.34923	0.785003	Q9H773	2	2	2	10	20	20	20	18.681	52.291	22.3724	21.3915	22.5516	22.7465	21.566	23.0507
Q9NZ01;Q9NZ01-2	TECR	Very-long-chain enoyl-CoA reductase	0.236749	-0.519704	0.697515	Q9NZ01;Q9NZ01-2	6	6	6	46	16.6	16.6	16.6	36.034	60.334	23.7952	22.1284	22.9142	23.0666	22.4724	24.8579
P62280	RPS11	40S ribosomal protein S11	0.222431	0.516691	1.43067	P62280	4	4	4	10	21.5	21.5	21.5	18.431	24.822	22.0974	20.7019	22.5499	20.2452	20.9077	22.6461
O75947-2;O75947	ATP5H	ATP synthase subunit d, mitochondrial	0.201111	0.286656	1.21981	O75947-2;O75947	3	3	3	8	26.3	26.3	26.3	15.773	18.171	23.0152	21.7373	22.8876	22.1455	21.6848	22.9498
P48047	ATP5O	ATP synthase subunit O, mitochondrial	0.189694	0.317205	1.24591	P48047	6	6	6	61	36.2	36.2	36.2	23.277	43.332	25.2899	23.7817	24.6652	24.6956	23.3286	24.7611
P32969	RPL9	60S ribosomal protein L9	0.186806	-1.01384	0.495225	P32969	5	5	5	24	37.5	37.5	37.5	21.863	48.481	20.4026	23.6153	20.5768	23.8759	24.7616	18.9988
O43399-2;O43399-4;O43399;O43399-3;O43399-5;O43399-7;O43399-6	TPD52L2	Tumor protein D54	0.161406	-0.438219	0.738045	O43399-2;O43399-4;O43399;O43399-3;O43399-5;O43399-7;O43399-6	5	5	5	12	47.3	47.3	47.3	19.901	155.63	22.8129	21.9963	22.8129	23.9037	21.0141	24.019
P62826	RAN	GTP-binding nuclear protein Ran	0.158225	0.492247	1.40663	P62826	6	6	6	34	34.7	34.7	34.7	24.423	49.63	23.2319	24.2022	23.9729	24.0407	21.0947	24.7949
Q9HBM1	SPC25	Kinetochore protein Spc25	0.154267	0.101577	1.07295	Q9HBM1	2	2	2	7	10.3	10.3	10.3	26.152	14.601	20.4021	20.9282	20.3956	20.1306	20.6555	20.6349
O60762	DPM1	Dolichol-phosphate mannosyltransferase subunit 1	0.146807	0.301666	1.23257	O60762	5	5	5	4	18.8	18.8	18.8	29.634	35.955	21.185	21.8685	20.2973	19.5918	21.5201	21.3339
P00403	MT-CO2	Cytochrome c oxidase subunit 2	0.138243	0.161816	1.11869	P00403	5	5	5	48	29.1	29.1	29.1	25.565	139.5	24.7867	23.8419	24.5057	24.2318	23.6375	24.7795
P63104;P63104-2	YWHAZ	14-3-3 protein zeta/delta	0.138181	-0.562737	0.677017	P63104;P63104-2	11	7	7	69	48.6	38.8	38.8	27.745	323.31	23.9917	21.3394	24.4628	24.7958	21.5382	25.1482
Q9NRH1;Q9NRH1-2	YAE1D1	Yae1 domain-containing protein 1	0.135022	-0.125974	0.916385	Q9NRH1;Q9NRH1-2	6	6	6	44	44.7	44.7	44.7	25.299	323.31	24.0846	24.6132	25.0499	24.5518	25.1078	24.4659
P61981	YWHAG	14-3-3 protein gamma;14-3-3 protein gamma, N-terminally processed	0.125517	-0.369708	0.773939	P61981	9	5	5	17	39.3	29.6	29.6	28.302	142.52	22.89	21.3904	23.3519	23.6545	21.12	23.9669
P30050;P30050-2	RPL12	60S ribosomal protein L12	0.119754	0.333805	1.26033	P30050;P30050-2	4	4	4	37	33.9	33.9	33.9	17.818	323.31	24.5567	26.8286	24.5072	24.6882	26.2337	23.9692
Q15363	TMED2	Transmembrane emp24 domain-containing protein 2	0.102737	0.200244	1.14889	Q15363	2	2	2	33	10.9	10.9	10.9	22.761	34.997	22.7589	20.652	22.655	21.5463	21.8748	22.044
P61224-2;P61224-3;P62834;P61224;P61224-4;A6NIZ1	RAP1B;RAP1A	Ras-related protein Rap-1b;Ras-related protein Rap-1A;Ras-related protein Rap-1b-like protein	0.100069	0.250249	1.18941	P61224-2;P61224-3;P62834;P61224;P61224-4;A6NIZ1	5	5	5	18	33.6	33.6	33.6	15.356	79.451	23.322	21.4144	23.4225	22.9777	21.2443	23.1861
O14735-3;O14735	CDIPT	CDP-diacylglycerol--inositol 3-phosphatidyltransferase	0.0965573	-0.0797984	0.94619	O14735-3;O14735	3	3	3	29	20.2	20.2	20.2	18.624	105.54	21.5828	21.446	22.0179	22.1295	21.3101	21.8465
Q9Y6M9	NDUFB9	NADH dehydrogenase [ubiquinone] 1 beta subcomplex subunit 9	0.0918643	-0.21313	0.862663	Q9Y6M9	3	3	3	11	23.5	23.5	23.5	21.831	44.149	23.3745	21.3511	22.7097	23.2098	21.5454	23.3195
P61020;P61020-2	RAB5B	Ras-related protein Rab-5B	0.0863322	0.194714	1.1445	P61020;P61020-2	7	4	4	6	42.3	27.4	27.4	23.707	28.573	21.1672	20.999	19.9728	20.0879	21.9015	19.5655
P24539	ATP5F1	ATP synthase F(0) complex subunit B1, mitochondrial	0.0823224	-0.140711	0.907072	P24539	6	6	6	28	22.3	22.3	22.3	28.908	125.03	23.4784	21.6769	23.3498	22.6503	23.2174	23.0595
O00264;O00264-2	PGRMC1	Membrane-associated progesterone receptor component 1	0.0794071	-0.366093	0.775881	O00264;O00264-2	9	9	9	58	40.5	40.5	40.5	21.671	323.31	24.1112	20.823	24.5278	24.9184	21.2889	24.3529
Q15125	EBP	3-beta-hydroxysteroid-Delta(8),Delta(7)-isomerase	0.0790013	0.276808	1.21151	Q15125	3	3	3	26	16.5	16.5	16.5	26.352	22.314	24.999	21.6853	24.3943	23.7616	22.0709	24.4156
O95816;O95816-2	BAG2	BAG family molecular chaperone regulator 2	0.0760915	0.158129	1.11584	O95816;O95816-2	9	9	9	89	36	36	36	23.772	229.81	24.8431	25.6317	24.6264	23.7413	26.0405	24.845
P08134;P61586;P62745	RHOC;RHOA;RHOB	Rho-related GTP-binding protein RhoC;Transforming protein RhoA;Rho-related GTP-binding protein RhoB	0.0738798	-0.191211	0.87587	P08134;P61586;P62745	2	2	2	25	13	13	13	22.006	323.31	23.7205	21.3539	23.0131	21.8672	23.8657	22.9282
Q9H0U4	RAB1B	Ras-related protein Rab-1B	0.0731706	0.201132	1.1496	Q9H0U4;Q92928	11	4	4	43	67.2	31.3	31.3	22.171	110.91	24.8858	22.9765	25.5599	25.3078	23.3196	24.1914
Q06830	PRDX1	Peroxiredoxin-1	0.0686853	0.296697	1.22833	Q06830	13	13	9	212	51.8	51.8	36.7	22.11	128.16	27.3411	24.7548	27.3388	27.3394	23.7056	27.4996
Q9H3K2	GHITM	Growth hormone-inducible transmembrane protein	0.0654358	-0.208167	0.865636	Q9H3K2	2	2	2	5	6.4	6.4	6.4	37.205	12.321	18.9547	21.664	19.0902	18.7989	21.0151	20.5194
P40429;Q6NVV1	RPL13A;RPL13AP3	60S ribosomal protein L13a;Putative 60S ribosomal protein L13a protein RPL13AP3	0.0636721	-0.224773	0.85573	P40429;Q6NVV1	3	3	3	55	14.8	14.8	14.8	23.577	35.782	23.5126	20.9456	23.9707	23.858	21.4589	23.7862
P46782	RPS5	40S ribosomal protein S5;40S ribosomal protein S5, N-terminally processed	0.0585523	0.118856	1.08587	P46782	11	11	11	138	48	48	48	22.876	323.31	27.4207	27.5931	26.5959	28.2552	26.0883	26.9096
Q9NP72;Q9NP72-2;Q9NP72-3	RAB18	Ras-related protein Rab-18	0.0521016	-0.126691	0.91593	Q9NP72;Q9NP72-2;Q9NP72-3	5	5	5	23	29.6	29.6	29.6	22.977	52.053	23.3697	21.3219	23.2251	22.9435	21.7996	23.5537
Q7Z4W1	DCXR	L-xylulose reductase	0.052066	-0.0953973	0.936014	Q7Z4W1	2	2	2	4	7.8	7.8	7.8	25.913	13.151	20.5725	22.2244	20.2069	21.2319	21.1793	20.8787
Q16611-2;Q16611	BAK1	Bcl-2 homologous antagonist/killer	0.0478748	0.118987	1.08597	Q16611-2;Q16611	2	2	2	6	13.7	13.7	13.7	16.872	13.984	19.7182	21.7321	20.1597	20.6402	21.3151	19.2976
Q07812-5;Q07812-8;Q07812;Q07812-2;Q07812-7	BAX	Apoptosis regulator BAX	0.0324219	-0.0462945	0.96842	Q07812-5;Q07812-8;Q07812;Q07812-2;Q07812-7;Q07812-6;Q07812-4	6	6	6	57	48.2	48.2	48.2	18.129	138.58	24.2562	23.7748	24.5629	25.0886	23.7606	23.8836
Q15005	SPCS2	Signal peptidase complex subunit 2	0.0291466	-0.038503	0.973665	Q15005	3	3	3	15	17.3	17.3	17.3	25.003	25.648	21.6646	20.825	21.5642	21.969	20.7395	21.4608
P51572;P51572-2	BCAP31	B-cell receptor-associated protein 31	0.0254672	-0.0880381	0.940801	P51572;P51572-2	6	6	6	32	20.3	20.3	20.3	27.991	38.823	21.7427	21.943	23.4639	23.6527	20.435	23.3259
Q9BVK6	TMED9	Transmembrane emp24 domain-containing protein 9	0.0252545	0.114012	1.08223	Q9BVK6	3	3	3	31	17.4	17.4	17.4	27.277	77.707	23.325	22.1231	22.1691	20.0167	25.0586	22.1998
O75489	NDUFS3	NADH dehydrogenase [ubiquinone] iron-sulfur protein 3, mitochondrial	0.0127914	-0.0319958	0.978066	O75489;O75489-2	5	5	5	32	24.2	24.2	24.2	30.241	55.964	23.671	22.4168	24.0084	23.3149	22.2806	24.5967
P37802-2;P37802	TAGLN2	Transgelin-2	0.00712288	0.011296	1.00786	P37802-2;P37802;Q9UI15	5	5	5	19	25.9	25.9	25.9	24.454	54.319	21.3293	22.1259	22.0649	22.4079	20.9347	22.1436
P27348	YWHAQ	14-3-3 protein theta	0.00604948	0.0159696	1.01113	P27348	14	14	10	98	47.3	47.3	37.6	27.764	323.31	25.3476	25.0059	26.366	26.4076	24.0339	26.23
O75340-2;O75340	PDCD6	Programmed cell death protein 6	0.00424668	0.015344	1.01069	O75340-2;O75340	6	6	6	26	32.3	32.3	32.3	21.664	65.937	23.1538	21.5246	22.4055	20.5049	24.2607	22.2724
P81605;P81605-2	DCD	Dermcidin;Survival-promoting peptide;DCD-1	0.00280616	0.00471052	1.00327	P81605;P81605-2	2	2	2	2	20	20	20	11.284	12.129	20.5091	20.9494	19.9893	20.2101	21.3978	19.8257
P62241	RPS8	40S ribosomal protein S8	0.00279873	0.00418345	1.0029	P62241	3	3	3	7	18.8	18.8	18.8	24.205	122.88	21.7018	21.3666	21.9151	21.141	21.2521	22.578
